# A trans-acting enhancer lncRNA modulates androgen-dependent gene expression via sequence-specific interaction with the Androgen Receptor

**DOI:** 10.1101/2025.05.09.652846

**Authors:** R. Sultanov, A. Suzdalenko, P. Shnaider, O. Zubkova, G. Arapidi

**Affiliations:** Lopukhin Federal Research and Clinical Center of Physical-Chemical Medicine of Federal Medical Biological Agency, Moscow, Russia; Shemyakin-Ovchinnikov Institute of Bioorganic Chemistry of the Russian Academy of Sciences, Moscow, Russia

## Abstract

**Background:** Enhancer RNAs (eRNAs) have been shown to modulate the transcriptional landscape of prostate cancer (PCa). The Androgen Receptor (AR), a well-known modulator of eRNA expression, contains an RNA-binding region that interacts with RNA molecules in a sequence-specific manner. However, there is currently no evidence that AR forms complexes with eRNAs to regulate gene expression.

**Methods:** To explore the eRNA-AR interactome, we reanalyzed publicly available RNA-seq, ChIP-seq, and AR-RIP-seq data from prostate cancer cell lines to identify a single long non-coding eRNA that interacts with AR (ARA-elncRNA1). Using linear regression, we identified genomic regions where AR occupancy is associated with the expression level of ARA-elncRNA1. We further demonstrated that this eRNA recruits AR to YY1-mediated enhancer-promoter loops, stabilizing these interactions. A series of experiments, including RIP-qPCR, ChIP-qPCR, and EMSA, were conducted to validate the proposed model. Finally, we investigated the role of ARA-elncRNA1 in prostate cancer cells survival.

**Results:** We confirmed the sequence-specific interaction between AR and ARA-elncRNA1. This eRNA not only regulates AR occupancy at the promoters of several AR-dependent genes but also protects AR from proteasomal degradation. The AR:ARA-elncRNA1 complex interacts with YY1 and influences enhancer-promoter looping. Additionally, ARA-elncRNA1 was found to inhibit the proliferation of prostate cancer (PCa) cells *in vitro* and expression level of lncRNA was associated with a lower Gleason score.

**Conclusions:** Our findings revealed the existence of an eRNA that directly binds to AR and regulates, *in trans*, the expression of several AR-dependent genes. We demonstrated that eRNAs can not only interact with AR but also modulate chromatin structure. These insights shed new light on the functional roles of eRNAs and their contribution to cancer development.
