## Supplementary material for "A trans-acting enhancer lncRNA modulates androgen-dependent gene expression via sequence-specific interaction with the Androgen Receptor": Table S1

### Sheet: RIP-seq
GEO_ID	Cell Line	Antibody	Treatment
GSE63230	LNCaP	EZH2
GSE63230	C4B2	EZH2
GSE95144	LNCaP	EZH2
GSE95144	LNCaP	EZH2	DHT

### Sheet: RNA-seq
Sample_Name	Experiment	GEO_ID	Cell_Line	Treatment	Used for de novo assembly
R1881	RNA-seq	GSE161170	LNCaP	R1881
R1881_v2	RNA-seq	GSE95144	LNCaP	R1881
R1881_VCaP	RNA-seq	GSE214757	VCaP	DHT
R1881_22Rv1	RNA-seq	GSE214757	22Rv1	DHT
FOXA1	RNA-seq	GSE142221	LNCaP	kdFOXA1
HOXB13	RNA-seq	GSE153585	LNCaP	kdHOXB13
EZH2_AD	RNA-seq	GSE95144	LNCaP	kdEZH2+DHT
EZH2_AI	RNA-seq	GSE95144	LNCaP	kdEZH2
YY1_C2B4	RNA-seq	GSE153518	C42	kdYY1
YY1_22Rv1	RNA-seq	GSE153518	22Rv1	kdYY1
DHT_VCaP_v2	RNA-seq	GSE223024	VCaP	DHT
DHT_LNCaP_v2	RNA-seq	GSE223024	LNCaP	DHT
kdAR_LNCaP	RNA-seq	GSE223024	LNCaP	kdAR
kdAR_VCaP	RNA-seq	GSE223024	VCaP	kdAR
	Ribo-seq	GSE161301	LNCaP
	GRO-seq	GSE83860	LNCaP
	PRO-cap	GSE198268	LNCaP
SRR12121829	RNA-seq	GSE153585	LNCaP		Yes
SRR12121830	RNA-seq	GSE153585	LNCaP		Yes
SRR12795432	RNA-seq	GSE142221	LNCaP		Yes
SRR12795433	RNA-seq	GSE142221	LNCaP		Yes
SRR12795434	RNA-seq	GSE142221	LNCaP		Yes
	RNA-seq	GSE120742	Patients
TCGA PRAD	RNA-seq		Patients

### Sheet: ChIP-seq
DEO_ID	SampleID	Description	Cell Line	Comment
GSE49832		ChIP-seq AR, AR+BICALUTAMIDE	LNCaP
GSE89938		ChIP-seq AR, AR+DHT	LNCaP
GSE107782		ChIP-seq EZH2-HA, EZH2-HA + R1881	LNCaP
GSE211781		ChIP-seq AR R1881, Bicalutamide, Enzalutamide, Apalutamide	LNCaP
GSE39459	GSM969572	ChIP-seq SUZ12	LNCaP
GSE62492		ChIP-seq AR R1881	LNCaP
GSE164719		ChIP-seq YY1, YY1+DHT	LNCaP
GSE148807		ChIP-seq KLF5	LNCaP
GSE161189		ChIP-seq KLF4	LNCaP
GSE83860		ChIP-seq AR DHT	LNCaP
GSE40050	SRR537078	ChIP-seq H3K4me3	LNCaP
GSE73783		ChIP-seq H3K4me1, H3K27ac	LNCaP
GSE52725	GSM1600544	ChIP-seq GATA2	LNCaP
GSE153583	SRR13648127	ChIP-seq HOXB13	LNCaP
GSE142221	SRR10721410	ChIP-seq FOXA1	LNCaP
GSE62492		ChIP-seq AR, AR+R1881	LNCaP
	GSM1907204	ChIP-seq MYC+R1881	LNCaP	downloaded from cistrome.db
	GSM2827439	ChIP-seq CTCF	LNCaP	downloaded from cistrome.db
GSE55062		ChIP-seq H3K27ac, AR, AR+R1881	VCaP
GSE153639		ChIP-seq YY1	22Rv1
GSE96652		ChIP-seq AR, FOXA1	22Rv1
GSE120742		ChIP-seq AR, H3K27ac, H3K27me3	Patients

### Sheet: ChIA-PET
GEO_ID	Cell Line	Antibody	Treatment
GSE121020	LNCaP	PolII
GSE121020	VCaP	PolII
