## Supplementary material for "A trans-acting enhancer lncRNA modulates androgen-dependent gene expression via sequence-specific interaction with the Androgen Receptor": Table S4

### Sheet: RT-qPCR primers
Gene Name	Orientation	5'->3' sequnce
ARA-elncRNA1	F	CAGGGGACGACGTGTTCATT
ARA-elncRNA1	R	AAGTGATCAGTGTGAGGCGG
GAPDH	F	AATCCCATCACCATCTTCCA
GAPDH	R	TGGACTCCACGACGTACTCA
SHANK2	F	CTGCTGAGAACATGGCTGTGGA
SHANK2	R	ATCACGGCGATTCCTTGGCGTT
NUMA1	F	GGTTCCAGGAAGAGAGGCAGAA
NUMA1	R	CTTGCTGGCTTGGTCAGAGTCA
preGAPDH	F	GAGCTGGGGAATGGGACT
preGAPDH	R	TGATGGCATGGACTGTGG
MALAT1	F	AAATGTGAAGGACTTTCGTAACG
MALAT1	R	CACCTGGGTCAGCTGTCAAT
18SRNA	F	CCAAGATCCAACTACGAGCTTTTT
18SRNA	R	GATCCATTGGAGGGCAAGTCT
DDHD2	F	GTCAACTGGCACAGTCCTTTGC
DDHD2	R	GTGTCATTGGTGAAGTGCCTGAG
WNT2B	F	TGGATGCCAAGGAGAAGAGGCT
WNT2B	R	GTACAGGAACCACTCACGCCAT
CEBPB	F	AGAAGACCGTGGACAAGCACAG
CEBPB	R	CTCCAGGACCTTGTGCTGCGT
VPS35	F	TGCTGATGAGCAGAGCCTTGTG
VPS35	R	CAGTGTGAAGCGAATCCGCTGA
AR	F	CCTGGCTTCCGCAACTTACAC
AR	R	GGACTTGTGCATGCGGTACTCA
KLK3	F	ACCAGAGGAGTTCTTGACCCCAAA
KLK3	R	CCCCAGAATCACCCGAGCAG
VIM	F	ATCCAAGTTTGCTGACCTCTC
VIM	R	CTCAGTGGACTCCTGCTTTG
KRT8	F	ACAAGGTAGAGCTGGAGTCTCG
KRT8	R	AGCACCACAGATGTGTCCGAGA

### Sheet: ChIP qPCR primers
Gene Name	Region Name	Type	5'->3' sequnce
DDHD2	ARpeak_50583	experimental	GCAAATGCTAGTGACACCCG
	ARpeak_50583	experimental	CTCGGGATACGCTACAGACC
WNT2B	ARpeak_4679	experimental	GGGCGGTGATAGAAGTTGCT
	ARpeak_4679	experimental	TCAGCTTTCCGAAGAAGGGC
VPS35	ARpeak_84591	experimental	CGTCATAGACGGGCCCTAAG
	ARpeak_84591	experimental	TGCCTCTTTTGTCTCGCCAT
CEBPB	ARpeak_96521	experimental	ACTTTAGCGAGTCAGAGCCG
	ARpeak_96521	experimental	CGCTATTAGTGAGGGGGCTG
KLHL3	ARpeak_35469	experimental	GTTCCTAACACACTGCCCCA
	ARpeak_35469	experimental	CTGGTGAGAACTGGCAAAGC
ELL	ARpeak_93128	experimental	AGAGCCTTCCCGGTACAATCT
	ARpeak_93128	experimental	CAGGGCTCCTGTCAGGGTAG
DDHD2	ARpeak_50586	control	CTGGGGTGGTTAGCTGTTGTC
	ARpeak_50586	control	TGAATGGCGTCTTTACCAACAC
chr12:60968579-60979466	Gene_desert_12	control	CTGCCAGAAGGACAAACTCG
	Gene_desert_12	control	CTCTGCACACCAATGTGGAC

### Sheet: 3C primers
Gene Name	Region Type	Region Name	5'->3' sequnce
DDHD2	anchor	ARpeak_50583	GCAAATGCTAGTGACACCCG
DDHD2	R1	DDHD2_3C_region1	CAGTCAACTGGCACAGTCCT
DDHD2	R2	DDHD2_3C_region2	GAACCAATGGTGGTCCCAGG
DDHD2	R3	ARpeak_50586	CTGGGGTGGTTAGCTGTTGTC
DDHD2	R4	DDHD2_3C_region3	GCTGTCTCTTGTGTCTGCCT
DDHD2	R5	ARpeak_50590	TGTTTGTCCTTGGCCTTCACT
DDHD2	R6	ARpeak_50572	ACAGGGTCTCATGGTGTCAC
DDHD2	R7	ARpeak_50858	CCTACCCGCAACAGCATTCT
VPS35	anchor	ARpeak_84591	GGTAGGCAGGTGACCGATTC
VPS35	R11	ARpeak_84603	CATCGCATTCCAACCTGAGC
VPS35	R12	ARpeak_84593	ATAGATTCCCCACCCACCTTG

### Sheet: ChIRP oligos
Name	Position on transcript	5'->3' sequnce	Type
ARA_elncRNA1_chirp1	776	ggtgtgaataccaagggtac	experimental
ARA_elncRNA1_chirp2	1729	atcgagtgtggacattaggg	experimental
ARA_elncRNA1_chirp3	2253	tatggtgaagacccagacag	experimental
ARA_elncRNA1_chirp4	2823	cgagagtgacacagaagggg	experimental
LacZ_1		TCACGACGTTGTAAAACGAC	control
LacZ_2		GCTGATTTGTGTAGTCGGTT	control
LacZ_3		TTTACCTTGTGGAGCGACAT	control
LacZ_4		CTTCACTTACGCCAATGTCG	control
